# Nicking Loop™: Streamlined circular DNA libraries for precision genomics, DNA data storage and universal NGS read-out

**DOI:** 10.1101/2025.05.08.652165

**Authors:** Simona Adamusová, Nea Laine, Anttoni Korkiakoski, Tatu Hirvonen, Anna Musku, Tuula Rantasalo, Jorma Kim, Juuso Blomster, Jukka Laine, Manu Tamminen, Juha-Pekka Pursiheimo

## Abstract

Circular single-stranded DNA (CssDNA) offers unique advantages for molecular diagnostics and next-generation sequencing (NGS) due to its nuclease resistance and compatibility with rolling circle amplification. We present the Nicking Loop™, a novel and versatile method for converting both single- and double-stranded DNA into CssDNA and enabling robust, unbiased amplification. This technique preserves the original DNA template composition and outperforms PCR in reproducibility and sensitivity, particularly for low variant allele frequencies. We demonstrate that Nicking Loop-amplified CssDNA is directly compatible with NGS platforms utilizing circular DNA as a sequencing template and introduce a novel loop-based indexing strategy that enables efficient sample multiplexing. Furthermore, we confirm the method’s compatibility with nanopore sequencing technologies, highlighting its broad applicability across sequencing platforms. Our results establish Nicking Loop™ as an alternative to conventional linear library preparation, streamlining workflows while enhancing sequencing accuracy and efficiency. Beyond its immediate application in NGS, the method holds promise for broader use in molecular biology, e.g. in DNA data storage. This proof-of-concept study highlights the transformative potential of Nicking Loop™ in enabling a shift toward circular DNA libraries for new generation of assay preps and precision sequencing applications.
