## Supplementary Table S3 for "Nicking Loop™: Streamlined circular DNA libraries for precision genomics, DNA data storage and universal NGS read-out"

### Sheet: Supplementary Table S3
Supplementary Table S3. Summary of observed VAFs for each probe across generations for Nicking Loop and PCR. Each sheet represents expected VAF (%), and provides an overview of mean VAF (%) with replicate standard deviation (STD) VAF (%) and coefficient of variation (CV) for each probe across generations for given method.

### Sheet: 0%
Expected VAF (%)	Probe	Method	Generation	Mean VAF (%)	STD VAF (%)	Generation CV (%)
0	1	Nicking Loop	1	0.004071	0.008142	0.727958
0	1	Nicking Loop	2	0	0
0	1	Nicking Loop	3	0.00541008	0.0108202
0	1	PCR	1	0.338632	0.0880842	1.22462
0	1	PCR	2	0.0342343	0.0461664
0	1	PCR	3	0	0
0	2	Nicking Loop	1	0.00257998	0.00515996	0.745701
0	2	Nicking Loop	2	0.00174398	0.00348797
0	2	Nicking Loop	3	0	0
0	2	PCR	1	0.31236	0.0703563	1.25942
0	2	PCR	2	0.0251551	0.0208741
0	2	PCR	3	0	0
0	3	Nicking Loop	1	0	0	1.41421
0	3	Nicking Loop	2	0	0
0	3	Nicking Loop	3	0.0141643	0.0283286
0	3	PCR	1	0.193393	0.0975125	1.1573
0	3	PCR	2	0.0278761	0.0325563
0	3	PCR	3	0	0
0	4	Nicking Loop	1	0.0045551	0.00526016	0.797155
0	4	Nicking Loop	2	0	0
0	4	Nicking Loop	3	0.00245002	0.00490004
0	4	PCR	1	0.468064	0.125434	1.34952
0	4	PCR	2	0.014847	0.0128385
0	4	PCR	3	0	0
0	5	Nicking Loop	1	0.00814153	0.00940813	0.822924
0	5	Nicking Loop	2	0.00397646	0.00795292
0	5	Nicking Loop	3	0	0
0	5	PCR	1	0.244255	0.110711	1.35966
0	5	PCR	2	0.00649182	0.0129836
0	5	PCR	3	0	0
0	6	Nicking Loop	1	0	0	-
0	6	Nicking Loop	2	0	0
0	6	Nicking Loop	3	0	0
0	6	PCR	1	0	0	-
0	6	PCR	2	0	0
0	6	PCR	3	0	0
0	7	Nicking Loop	1	0	0	-
0	7	Nicking Loop	2	0	0
0	7	Nicking Loop	3	0	0
0	7	PCR	1	0.284091	0.568182	1.41421
0	7	PCR	2	0	0
0	7	PCR	3	0	0
0	8	Nicking Loop	1	0.00277254	0.00554508	0.757713
0	8	Nicking Loop	2	0	0
0	8	Nicking Loop	3	0.00435761	0.00511213
0	8	PCR	1	0.570445	0.0838812	1.34062
0	8	PCR	2	0.0183892	0.000371525
0	8	PCR	3	0.00223254	0.00446508
0	9	Nicking Loop	1	0	0	1.41421
0	9	Nicking Loop	2	0	0
0	9	Nicking Loop	3	0.00466711	0.00540051
0	9	PCR	1	0.95045	0.0983184	1.31286
0	9	PCR	2	0.0464869	0.0106358
0	9	PCR	3	0.00176907	0.00204305
0	10	Nicking Loop	1	0	0	-
0	10	Nicking Loop	2	0	0
0	10	Nicking Loop	3	0	0
0	10	PCR	1	0.256565	0.0558972	1.31407
0	10	PCR	2	0.0128866	0.0257732
0	10	PCR	3	0	0

### Sheet: 1%
Expected VAF (%)	Probe	Method	Generation	Mean VAF (%)	STD VAF (%)	Generation CV (%)
1	1	Nicking Loop	1	1.00031	0.208781	0.0596162
1	1	Nicking Loop	2	1.09372	0.134455
1	1	Nicking Loop	3	1.15767	0.064976
1	1	PCR	1	1.18012	0.163313	0.119046
1	1	PCR	2	0.982693	0.123597
1	1	PCR	3	0.889606	0.2613
1	2	Nicking Loop	1	1.13299	0.078826	0.0528881
1	2	Nicking Loop	2	1.19492	0.115652
1	2	Nicking Loop	3	1.28809	0.06954
1	2	PCR	1	1.21097	0.11	0.202925
1	2	PCR	2	0.88596	0.21272
1	2	PCR	3	0.752007	0.156169
1	3	Nicking Loop	1	1.1302	0.138851	0.143954
1	3	Nicking Loop	2	1.14201	0.159774
1	3	Nicking Loop	3	1.52221	0.33382
1	3	PCR	1	1.46796	0.122638	0.464014
1	3	PCR	2	0.612695	0.15168
1	3	PCR	3	0.578941	0.172493
1	4	Nicking Loop	1	0.726679	0.091652	0.156172
1	4	Nicking Loop	2	0.971974	0.093557
1	4	Nicking Loop	3	1.06908	0.229607
1	4	PCR	1	1.12962	0.120405	0.221338
1	4	PCR	2	0.726217	0.049517
1	4	PCR	3	0.725133	0.055525
1	5	Nicking Loop	1	1.22983	0.146092	0.0270217
1	5	Nicking Loop	2	1.30992	0.137936
1	5	Nicking Loop	3	1.29341	0.10926
1	5	PCR	1	1.60875	0.165921	0.254559
1	5	PCR	2	1.02012	0.141514
1	5	PCR	3	0.927294	0.338217
1	6	Nicking Loop	1	0.975814	0.230204	0.0979134
1	6	Nicking Loop	2	1.21598	1.44249
1	6	Nicking Loop	3	1.01768	0.391565
1	6	PCR	1	1.63326	1.39804	1.04072
1	6	PCR	2	0.378788	0.757576
1	6	PCR	3	0	0
1	7	Nicking Loop	1	1.91442	1.07367	0.203514
1	7	Nicking Loop	2	1.1907	0.239043
1	7	Nicking Loop	3	1.91053	1.42491
1	7	PCR	1	1.08359	1.48993	0.928382
1	7	PCR	2	3.17568	4.72458
1	7	PCR	3	0	0
1	8	Nicking Loop	1	1.03141	0.019303	0.0399977
1	8	Nicking Loop	2	1.05076	0.05576
1	8	Nicking Loop	3	0.956785	0.125796
1	8	PCR	1	1.30223	0.156526	0.134951
1	8	PCR	2	0.977345	0.068153
1	8	PCR	3	1.00226	0.08792
1	9	Nicking Loop	1	1.31781	0.05273	0.118735
1	9	Nicking Loop	2	1.47614	0.072857
1	9	Nicking Loop	3	1.75328	0.206383
1	9	PCR	1	1.73691	0.102668	0.107097
1	9	PCR	2	1.36072	0.016996
1	9	PCR	3	1.43963	0.021248
1	10	Nicking Loop	1	1.27853	0.237763	0.0533978
1	10	Nicking Loop	2	1.14935	0.093023
1	10	Nicking Loop	3	1.13897	0.1103
1	10	PCR	1	1.36901	0.080684	0.159631
1	10	PCR	2	1.08123	0.324903
1	10	PCR	3	0.935407	0.239154

### Sheet: 5%
Expected VAF (%)	Probe	Method	Generation	Mean VAF (%)	STD VAF (%)	Generation CV (%)
5	1	Nicking Loop	1	4.40122	0.34889	0.048142
5	1	Nicking Loop	2	4.36714	0.226339
5	1	Nicking Loop	3	3.95216	0.057185
5	1	PCR	1	4.10667	0.26114	0.0664872
5	1	PCR	2	3.9936	0.288436
5	1	PCR	3	3.51301	0.039224
5	2	Nicking Loop	1	4.44118	0.286173	0.0306659
5	2	Nicking Loop	2	4.75734	0.081971
5	2	Nicking Loop	3	4.72658	0.240125
5	2	PCR	1	4.03727	0.112576	0.0653946
5	2	PCR	2	3.86126	0.183446
5	2	PCR	3	3.44726	0.244748
5	3	Nicking Loop	1	4.47394	0.192701	0.106844
5	3	Nicking Loop	2	4.50781	0.516801
5	3	Nicking Loop	3	5.59149	0.787488
5	3	PCR	1	4.0059	0.537596	0.175944
5	3	PCR	2	3.53009	0.250525
5	3	PCR	3	2.57896	0.567366
5	4	Nicking Loop	1	3.45864	0.16143	0.0632176
5	4	Nicking Loop	2	3.8572	0.331142
5	4	Nicking Loop	3	4.02949	0.059629
5	4	PCR	1	3.4826	0.173348	0.0501413
5	4	PCR	2	3.3051	0.202495
5	4	PCR	3	3.07958	0.366766
5	5	Nicking Loop	1	5.05001	0.382202	0.0238038
5	5	Nicking Loop	2	5.02768	0.322585
5	5	Nicking Loop	3	5.2969	0.415995
5	5	PCR	1	4.57152	0.363805	0.0921685
5	5	PCR	2	4.28169	0.38464
5	5	PCR	3	3.65127	0.46239
5	6	Nicking Loop	1	3.17507	2.26349	0.131903
5	6	Nicking Loop	2	4.34314	0.89631
5	6	Nicking Loop	3	4.16395	2.11437
5	6	PCR	1	1.88082	1.63671	0.217425
5	6	PCR	2	1.50643	1.0244
5	6	PCR	3	1.08696	2.17391
5	7	Nicking Loop	1	5.83326	0.529811	0.0803176
5	7	Nicking Loop	2	4.80033	1.44105
5	7	Nicking Loop	3	5.5205	1.72876
5	7	PCR	1	4.01417	1.61436	0.709594
5	7	PCR	2	4.42308	5.1935
5	7	PCR	3	0	0
5	8	Nicking Loop	1	4.55314	0.185313	0.103324
5	8	Nicking Loop	2	3.80355	0.213304
5	8	Nicking Loop	3	3.5944	0.126515
5	8	PCR	1	4.13363	0.115326	0.0246699
5	8	PCR	2	4.20755	0.173013
5	8	PCR	3	3.96568	0.216745
5	9	Nicking Loop	1	5.1704	0.115055	0.050624
5	9	Nicking Loop	2	5.19548	0.132174
5	9	Nicking Loop	3	5.75977	0.457122
5	9	PCR	1	5.14192	0.079291	0.0317136
5	9	PCR	2	5.51781	0.131443
5	9	PCR	3	5.4885	0.204853
5	10	Nicking Loop	1	4.22055	0.243343	0.0183415
5	10	Nicking Loop	2	4.13767	0.518387
5	10	Nicking Loop	3	4.32714	0.317218
5	10	PCR	1	4.0308	0.420179	0.063379
5	10	PCR	2	4.14093	0.69401
5	10	PCR	3	3.56844	0.497035

### Sheet: 10%
Expected VAF (%)	Probe	Method	Generation	Mean VAF (%)	STD VAF (%)	Generation CV (%)
10	1	Nicking Loop	1	8.37651	0.514378	0.0368138
10	1	Nicking Loop	2	8.54837	0.40715
10	1	Nicking Loop	3	7.83532	0.409258
10	1	PCR	1	8.93161	0.473597	0.0687002
10	1	PCR	2	7.74009	0.148117
10	1	PCR	3	7.75042	0.279616
10	2	Nicking Loop	1	8.54827	0.224387	0.0310505
10	2	Nicking Loop	2	9.22415	0.122341
10	2	Nicking Loop	3	8.91136	0.300794
10	2	PCR	1	9.25522	0.23443	0.10609
10	2	PCR	2	7.72195	0.286548
10	2	PCR	3	7.24788	0.263426
10	3	Nicking Loop	1	8.9387	0.496542	0.0839986
10	3	Nicking Loop	2	8.87122	0.25363
10	3	Nicking Loop	3	10.5908	1.35305
10	3	PCR	1	10.0665	0.456092	0.231093
10	3	PCR	2	6.68462	1.09378
10	3	PCR	3	6.06771	0.856524
10	4	Nicking Loop	1	7.20822	0.303815	0.0515767
10	4	Nicking Loop	2	7.18397	0.428503
10	4	Nicking Loop	3	8.01295	1.08352
10	4	PCR	1	8.47436	0.485697	0.099762
10	4	PCR	2	6.91108	0.177948
10	4	PCR	3	6.89443	0.248112
10	5	Nicking Loop	1	9.31739	0.318954	0.0229306
10	5	Nicking Loop	2	9.63296	0.16016
10	5	Nicking Loop	3	9.11139	0.568852
10	5	PCR	1	10.1944	0.280767	0.123515
10	5	PCR	2	8.56864	0.441754
10	5	PCR	3	7.56369	0.796068
10	6	Nicking Loop	1	6.99186	1.13551	0.202111
10	6	Nicking Loop	2	6.32729	2.32589
10	6	Nicking Loop	3	9.93232	4.40155
10	6	PCR	1	6.43911	3.41054	0.669327
10	6	PCR	2	1.81992	1.38727
10	6	PCR	3	1.66667	3.33333
10	7	Nicking Loop	1	8.25059	2.01272	0.126407
10	7	Nicking Loop	2	11.1353	2.86903
10	7	Nicking Loop	3	10.6844	1.51368
10	7	PCR	1	11.2097	2.6896	0.811414
10	7	PCR	2	5.71121	6.65317
10	7	PCR	3	0	0
10	8	Nicking Loop	1	8.57672	0.430604	0.0777341
10	8	Nicking Loop	2	7.54501	0.579307
10	8	Nicking Loop	3	7.1458	0.42395
10	8	PCR	1	9.0891	0.328401	0.0558504
10	8	PCR	2	8.15883	0.226772
10	8	PCR	3	8.03418	0.315372
10	9	Nicking Loop	1	9.61779	0.456277	0.0304495
10	9	Nicking Loop	2	9.96782	0.181948
10	9	Nicking Loop	3	10.3619	0.375666
10	9	PCR	1	10.8661	0.091112	0.0328043
10	9	PCR	2	10.3957	0.36259
10	9	PCR	3	11.266	0.345857
10	10	Nicking Loop	1	8.22406	0.479592	0.0198492
10	10	Nicking Loop	2	8.62538	0.323923
10	10	Nicking Loop	3	8.35849	0.956199
10	10	PCR	1	8.94056	0.352802	0.0761398
10	10	PCR	2	7.67937	0.959931
10	10	PCR	3	7.59786	0.869951

### Sheet: 20%
Expected VAF (%)	Probe	Method	Generation	Mean VAF (%)	STD VAF (%)	Generation CV (%)
20	1	Nicking Loop	1	17.7073	0.361484	0.0439291
20	1	Nicking Loop	2	17.0794	0.658494
20	1	Nicking Loop	3	15.9153	0.452087
20	1	PCR	1	16.6828	0.536821	0.0335795
20	1	PCR	2	15.3684	0.45693
20	1	PCR	3	15.9632	0.515193
20	2	Nicking Loop	1	17.2641	0.595471	0.0372824
20	2	Nicking Loop	2	18.7925	0.540202
20	2	Nicking Loop	3	17.5343	0.504771
20	2	PCR	1	17.2808	0.415783	0.0296546
20	2	PCR	2	16.1437	0.326451
20	2	PCR	3	16.3654	0.159859
20	3	Nicking Loop	1	19.4983	0.632609	0.0340012
20	3	Nicking Loop	2	19.4289	0.148281
20	3	Nicking Loop	3	20.9008	1.57842
20	3	PCR	1	17.7842	0.464362	0.136453
20	3	PCR	2	13.9995	1.45695
20	3	PCR	3	13.0663	0.511972
20	4	Nicking Loop	1	16.9646	0.407895	0.0357951
20	4	Nicking Loop	2	16.6423	0.786504
20	4	Nicking Loop	3	18.0816	1.62186
20	4	PCR	1	16.1983	0.247685	0.0300345
20	4	PCR	2	15.3926	0.25502
20	4	PCR	3	16.5425	0.451172
20	5	Nicking Loop	1	19.8338	0.545971	0.0195191
20	5	Nicking Loop	2	19.1332	0.154581
20	5	Nicking Loop	3	20.0265	0.413128
20	5	PCR	1	19.5539	0.26874	0.0580332
20	5	PCR	2	16.9746	0.371301
20	5	PCR	3	18.0831	0.460626
20	6	Nicking Loop	1	12.8166	1.43931	0.0432398
20	6	Nicking Loop	2	14.2504	2.58847
20	6	Nicking Loop	3	13.5438	2.55668
20	6	PCR	1	12.922	2.58031	0.119123
20	6	PCR	2	9.90827	3.93116
20	6	PCR	3	12.9167	10.5738
20	7	Nicking Loop	1	18.6779	2.68183	0.0489475
20	7	Nicking Loop	2	20.2241	3.55077
20	7	Nicking Loop	3	21.0355	2.42874
20	7	PCR	1	14.5939	5.17697	0.303722
20	7	PCR	2	18.5153	7.72103
20	7	PCR	3	29.5833	24.7347
20	8	Nicking Loop	1	17.7727	0.224847	0.0787927
20	8	Nicking Loop	2	15.7313	0.272138
20	8	Nicking Loop	3	14.7282	0.242873
20	8	PCR	1	16.9232	0.305626	0.013138
20	8	PCR	2	16.6342	0.29434
20	8	PCR	3	17.1781	0.310242
20	9	Nicking Loop	1	20.8301	0.90321	0.0498254
20	9	Nicking Loop	2	19.7841	0.450815
20	9	Nicking Loop	3	22.3313	2.0109
20	9	PCR	1	19.8584	0.570894	0.0677542
20	9	PCR	2	19.6523	0.182716
20	9	PCR	3	22.732	1.07402
20	10	Nicking Loop	1	17.8549	0.651174	0.00574135
20	10	Nicking Loop	2	17.9547	1.00649
20	10	Nicking Loop	3	17.7055	0.818894
20	10	PCR	1	16.8548	0.422343	0.0420682
20	10	PCR	2	15.3998	0.955052
20	10	PCR	3	16.867	0.582766
